# A Multicellular Network Mechanism for Temperature-Robust Food Sensing

**DOI:** 10.1101/815373

**Authors:** Dhaval S. Patel, Giovanni Diana, Eugeni V. Entchev, Mei Zhan, Hang Lu, QueeLim Ch’ng

**Author notes:** These authors contributed equally to this work (Dhaval S. Patel, Giovanni Diana, Eugeni V. Entchev).

## Abstract

Responsiveness to external cues is a hallmark of biological systems. In complex environments, organisms must remain responsive to specific inputs even as other internal or external factors fluctuate. Here we show how *Caenorhabditis elegans* can discriminate between food levels to modulate lifespan despite temperature perturbations. While robustness of fixed outputs has been described, our findings uncover a more complex robustness process that maintains food-responsiveness. This end-to-end robustness from environment to physiology is mediated by food-sensing neurons that communicate via TGF-β and serotonin signals to form a multicellular gene network. Mechanistically, specific regulations in this network change with temperature to maintain similar food-responsiveness in the lifespan output. Together, our findings provide a basis for gene-environment interactions and unveil computations that integrate environmental cues to govern physiology.
