## Supplemental Table S1 for "A Multicellular Network Mechanism for Temperature-Robust Food Sensing"

### Sheet: 15°C Lifespans
Genotype	Food Level	N	Censored	Trials	Mean Lifespan (Days)	St Dev Lifespan (± Days)
N2	S-basal	168	56	5	61.4781	1.31736
N2	20000000	146	86	5	65.7189	1.5515
N2	63200000	149	76	5	46.7167	1.18983
N2	632000000	112	113	5	29.7718	1.15381
N2	2000000000	159	66	5	42.2904	2.57962
N2	11200000000	161	64	5	36.2189	2.05873
tph-1(n4622)	S-basal	120	60	4	50.6514	1.23118
tph-1(n4622)	20000000	94	86	4	63.3028	1.22853
tph-1(n4622)	63200000	140	40	4	47.9665	1.3514
tph-1(n4622)	632000000	157	23	4	34.7136	1.08306
tph-1(n4622)	2000000000	165	15	4	42.9699	1.1809
tph-1(n4622)	11200000000	165	15	4	35.6624	1.19158
daf-7(ok3125)	S-basal	148	32	4	59.062	1.93915
daf-7(ok3125)	20000000	157	23	4	56.849	1.62377
daf-7(ok3125)	63200000	144	36	4	39.7106	1.56067
daf-7(ok3125)	632000000	163	17	4	36.0991	1.37474
daf-7(ok3125)	2000000000	171	9	4	44.5211	1.20376
daf-7(ok3125)	11200000000	164	16	4	46.477	1.18867
tph-1(n4622); daf-7(ok3125)	S-basal	141	39	4	47.9843	1.73011
tph-1(n4622); daf-7(ok3125)	20000000	155	25	4	53.2695	2.04329
tph-1(n4622); daf-7(ok3125)	63200000	147	35	4	45.0729	1.74036
tph-1(n4622); daf-7(ok3125)	632000000	157	21	4	37.8033	1.37373
tph-1(n4622); daf-7(ok3125)	2000000000	169	11	4	43.3609	1.2703
tph-1(n4622); daf-7(ok3125)	11200000000	171	9	4	45.4565	1.22073

### Sheet: 17.5°C Lifespans
Genotype	Food Level	N	Censored	Trials	Mean Lifespan (Days)	St Dev Lifespan (± Days)
N2	S-basal	155	48	3	43.9149	2.6093
N2	20000000	138	62	3	50.5613	1.96191
N2	63200000	133	66	3	40.8121	1.60951
N2	632000000	133	67	3	22.871	1.43485
N2	2000000000	136	64	3	30.0383	2.19259
N2	11200000000	164	36	3	26.7444	1.7849
tph-1(n4622)	S-basal	126	80	3	39.3007	2.90931
tph-1(n4622)	20000000	85	115	3	48.0116	2.32873
tph-1(n4622)	63200000	143	59	3	40.2555	2.38736
tph-1(n4622)	632000000	165	33	3	26.1501	2.35208
tph-1(n4622)	2000000000	190	13	3	34.1406	1.7043
tph-1(n4622)	11200000000	189	10	3	27.9046	1.36689
daf-7(ok3125)	S-basal	143	61	3	43.4512	3.89407
daf-7(ok3125)	20000000	152	37	3	43.6867	1.34447
daf-7(ok3125)	63200000	143	42	3	37.0838	1.27691
daf-7(ok3125)	632000000	154	35	3	30.0131	1.39348
daf-7(ok3125)	2000000000	172	21	3	34.6413	1.07452
daf-7(ok3125)	11200000000	180	12	3	35.6661	1.37953
tph-1(n4622); daf-7(ok3125)	S-basal	153	44	3	38.3897	3.02534
tph-1(n4622); daf-7(ok3125)	20000000	130	50	3	40.4868	1.31576
tph-1(n4622); daf-7(ok3125)	63200000	140	40	3	36.6308	1.763
tph-1(n4622); daf-7(ok3125)	632000000	164	16	3	29.2553	2.06725
tph-1(n4622); daf-7(ok3125)	2000000000	166	13	3	33.5066	1.36994
tph-1(n4622); daf-7(ok3125)	11200000000	176	6	3	35.0125	1.46722

### Sheet: 20°C Lifespans
Genotype	Food Level	N	Censored	Trials	Mean Lifespan (Days)	St Dev Lifespan (± Days)
N2	S-basal	251	72	6	40.6918	0.732654
N2	20000000	390	165	11	40.4689	0.511937
N2	63200000	394	132	9	31.9662	0.880662
N2	632000000	404	165	9	23.8997	0.520104
N2	2000000000	525	105	12	32.6603	0.583135
N2	11200000000	285	60	7	25.8917	0.726054
tph-1(n4622)	S-basal	84	96	4	32.7179	1.13163
tph-1(n4622)	20000000	88	92	4	38.4907	1.16577
tph-1(n4622)	63200000	120	60	4	33.1642	0.90797
tph-1(n4622)	632000000	157	23	4	26.6601	0.749241
tph-1(n4622)	2000000000	154	26	4	34.7759	0.851591
tph-1(n4622)	11200000000	158	21	4	26.4647	1.05641
daf-7(ok3125)	S-basal	145	35	4	37.1301	1.12685
daf-7(ok3125)	20000000	153	27	4	36.8102	1.32311
daf-7(ok3125)	63200000	142	38	4	33.839	0.924999
daf-7(ok3125)	632000000	149	31	4	27.8183	0.90169
daf-7(ok3125)	2000000000	166	14	4	32.7238	0.909711
daf-7(ok3125)	11200000000	162	18	4	30.9359	1.05492
tph-1(n4622); daf-7(ok3125)	S-basal	146	34	4	33.542	1.08141
tph-1(n4622); daf-7(ok3125)	20000000	140	40	4	35.4714	0.993706
tph-1(n4622); daf-7(ok3125)	63200000	135	45	4	32.9635	1.05752
tph-1(n4622); daf-7(ok3125)	632000000	148	32	4	28.725	0.889231
tph-1(n4622); daf-7(ok3125)	2000000000	165	15	4	31.6753	1.0945
tph-1(n4622); daf-7(ok3125)	11200000000	170	10	4	30.6324	0.907124

### Sheet: 25°C Lifespans
Genotype	Food Level	N	Censored	Trials	Mean Lifespan (Days)	St Dev Lifespan (± Days)
N2	S-basal	181	44	5	25.353	0.843801
N2	20000000	173	37	5	25.3424	0.547116
N2	63200000	145	35	4	22.5369	0.778223
N2	632000000	151	15	4	18.1483	0.655306
N2	2000000000	243	27	6	20.6118	1.03833
N2	11200000000	221	34	6	17.0315	0.537955
tph-1(n4622)	S-basal	170	55	5	22.9816	0.566171
tph-1(n4622)	20000000	135	45	4	24.7422	0.755137
tph-1(n4622)	63200000	151	29	4	23.6183	0.714494
tph-1(n4622)	632000000	162	18	4	18.9381	0.685416
tph-1(n4622)	2000000000	165	15	4	20.6613	1.3141
tph-1(n4622)	11200000000	209	16	5	18.8722	0.844105
daf-7(ok3125)	S-basal	208	17	5	24.6022	0.843106
daf-7(ok3125)	20000000	160	20	4	23.1422	1.01327
daf-7(ok3125)	63200000	158	22	4	21.657	0.844774
daf-7(ok3125)	632000000	166	14	4	19.5935	0.690817
daf-7(ok3125)	2000000000	214	11	5	21.5692	0.883742
daf-7(ok3125)	11200000000	211	14	5	19.7746	0.670879
tph-1(n4622); daf-7(ok3125)	S-basal	194	31	5	23.1937	0.592891
tph-1(n4622); daf-7(ok3125)	20000000	144	36	4	23.3272	0.721142
tph-1(n4622); daf-7(ok3125)	63200000	148	32	4	21.9944	0.727838
tph-1(n4622); daf-7(ok3125)	632000000	159	21	4	20.3447	0.625216
tph-1(n4622); daf-7(ok3125)	2000000000	165	15	4	21.7095	1.0956
tph-1(n4622); daf-7(ok3125)	11200000000	213	12	5	20.2794	0.581535
