## Supplemental Table S2 for "A Multicellular Network Mechanism for Temperature-Robust Food Sensing"

### Sheet: Expression Analyses
QL196 - Wild Type Background
				ADF			NSM			ASI
Temperature	Food Level	Total Number of Worms Imaged	Number of Trials	Normalised Mean Expression	5th Percentile	95th Percentile	Normalised Mean Expression	5th Percentile	95th Percentile	Normalised Mean Expression	5th Percentile	95th Percentile
15°C	S-basal	405	6	11.9115	10.8617	12.9945	43.3487	40.9424	45.7659	17.2332	13.6638	20.8823
15°C	20000000	574	7	13.1788	12.0877	14.311	48.5105	45.2703	51.7625	20.8334	17.7053	24.0135
15°C	63200000	624	8	13.3484	12.354	14.348	51.4549	48.487	54.4524	21.5051	18.0882	24.952
15°C	632000000	792	9	12.5643	11.4961	13.6276	51.1272	47.8461	54.4302	22.248	17.1162	27.4701
15°C	2000000000	1256	17	13.1959	12.1477	14.3069	48.9802	46.341	51.7409	18.8209	15.5368	22.1505
15°C	11200000000	907	9	14.4941	13.3842	15.6084	49.8584	47.0787	52.6753	22.1021	17.3043	27.1536
20°C	S-basal	655	12	13.2499	12.5299	13.9872	44.6375	42.3257	46.9882	13.8435	12.3472	15.3898
20°C	20000000	815	13	15.4026	14.5504	16.3026	50.633	48.1405	53.2612	19.3494	17.2154	21.6351
20°C	63200000	1892	15	16.0389	15.278	16.8275	54.564	52.3223	56.9099	24.0465	21.7191	26.4165
20°C	632000000	2657	16	16.4681	15.6119	17.3101	57.0649	54.6682	59.4003	24.2786	22.0354	26.5877
20°C	2000000000	2958	45	15.5031	14.7431	16.2924	53.1768	50.9575	55.4525	22.2411	20.7896	23.7402
20°C	11200000000	1068	12	18.0987	17.1513	19.0928	53.3352	51.1743	55.7403	24.6905	21.7846	27.6315
25°C	S-basal	702	9	14.1347	12.9927	15.2984	46.698	44.5363	49.008	18.7501	17.0343	20.5313
25°C	20000000	688	9	16.0075	14.7751	17.245	52.8044	50.2679	55.3998	28.5207	25.5689	31.4605
25°C	63200000	761	11	16.1856	14.6441	17.736	55.948	52.4279	59.5649	31.3592	28.258	34.5259
25°C	632000000	744	10	18.2555	16.8428	19.8204	63.214	59.1317	67.8342	38.2392	32.2155	44.2511
25°C	2000000000	1214	18	18.5724	17.0353	20.1476	61.5064	57.9232	65.2919	31.9284	27.323	36.5287
25°C	11200000000	783	10	20.1796	18.3252	22.0991	57.6793	54.8125	60.7006	41.9556	35.7335	48.246
QL404 - tph-1(-) Background
				ADF			NSM			ASI
Temperature	Food Level	Total Number of Worms Imaged	Number of Trials	Normalised Mean Expression	5th Percentile	95th Percentile	Normalised Mean Expression	5th Percentile	95th Percentile	Normalised Mean Expression	5th Percentile	95th Percentile
15°C	S-basal	70	4	10.5095	9.40976	11.6253	43.1123	41.4064	44.8568	14.2384	13.1217	15.4383
15°C	20000000	78	4	11.9376	10.7489	13.1299	52.2826	48.2716	56.5392	19.0604	17.543	20.6301
15°C	63200000	134	4	12.2887	11.1316	13.4881	55.3251	51.8346	58.949	21.3326	19.3379	23.3644
15°C	632000000	250	4	11.5952	10.2247	13.0911	54.3703	49.9786	59.1615	22.0976	17.3989	26.9664
15°C	2000000000	217	4	13.2755	12.3154	14.2337	54.9214	51.8131	58.215	21.0025	18.7219	23.3637
15°C	11200000000	181	4	13.6371	12.8082	14.5232	54.161	51.1535	57.2785	25.5946	22.087	29.0939
20°C	S-basal	135	4	12.6441	11.4654	13.8161	46.8047	43.5303	50.0947	18.1445	15.6437	20.6163
20°C	20000000	192	4	14.4906	13.1503	15.8737	55.2282	51.3068	59.1773	22.4247	20.994	23.8262
20°C	63200000	196	4	14.5494	13.5873	15.5192	59.3343	54.5905	64.2654	26.7279	22.9636	30.4738
20°C	632000000	281	4	14.6607	13.5536	15.8032	64.3265	59.0088	69.7381	30.0778	25.6386	34.535
20°C	2000000000	313	4	15.8816	15.0014	16.8062	61.242	57.233	65.4646	26.8963	23.702	30.0406
20°C	11200000000	195	3	16.9165	15.9553	17.8901	59.695	56.3028	63.2031	26.6201	24.7695	28.6187
25°C	S-basal	86	4	12.4495	11.6067	13.3017	48.1061	46.2022	50.1647	18.983	17.6086	20.4547
25°C	20000000	110	4	13.8529	13.1064	14.6104	54.5126	51.7825	57.2569	25.5961	23.4871	27.9165
25°C	63200000	124	3	14.7887	13.8517	15.8164	59.317	56.3554	62.429	32.0679	29.0421	35.1264
25°C	632000000	160	4	15.5617	14.5193	16.6007	64.526	60.9178	68.117	34.4603	32.5721	36.4299
25°C	2000000000	153	5	17.4961	16.5614	18.4971	66.6698	63.4536	70.0509	29.5035	27.9948	31.0711
25°C	11200000000	123	5	18.0138	16.9462	19.1691	65.4725	61.9027	69.3371	33.709	30.3414	37.1886
QL402 - daf-7(-) Background
				ADF			NSM			ASI
Temperature	Food Level	Total Number of Worms Imaged	Number of Trials	Normalised Mean Expression	5th Percentile	95th Percentile	Normalised Mean Expression	5th Percentile	95th Percentile	Normalised Mean Expression	5th Percentile	95th Percentile
15°C	S-basal	163	4	17.4713	16.1334	18.8303	53.0051	49.8719	56.292	27.3078	25.2042	29.4776
15°C	20000000	175	4	20.2845	18.3072	22.3577	56.891	53.8751	59.9835	29.0882	26.2053	31.9842
15°C	63200000	152	4	20.6479	17.7259	23.5248	60.4022	57.3505	63.6463	29.3725	26.4463	32.1962
15°C	632000000	164	4	17.8795	17.0112	18.776	57.9929	53.0588	62.941	33.5257	31.0105	35.9488
15°C	2000000000	163	4	20.705	19.0297	22.4049	50.9768	48.6216	53.342	32.5398	28.1461	37.0069
15°C	11200000000	135	4	21.7068	19.8252	23.6491	51.2856	46.8916	55.6901	35.55	32.9355	38.4556
20°C	S-basal	172	5	21.6978	20.6258	22.7992	57.3602	53.1006	61.5665	21.9147	20.5241	23.3755
20°C	20000000	118	4	22.6162	21.3358	23.9635	59.2805	55.6765	63.1672	22.6702	21.1521	24.1642
20°C	63200000	191	5	24.5131	23.2268	25.784	61.2476	57.359	65.2581	22.6888	21.4501	23.9606
20°C	632000000	155	5	22.1764	20.556	23.8231	68.0146	62.0094	74.1204	24.4076	22.8172	26.0482
20°C	2000000000	176	5	24.3458	22.1381	26.6489	60.7802	54.5565	66.9187	25.3228	23.7423	26.8914
20°C	11200000000	112	3	25.9598	24.381	27.5324	60.4902	55.371	65.4219	25.306	23.7931	26.8748
25°C	S-basal	149	4	21.1027	19.0575	23.1756	54.9396	51.6737	58.4147	20.1713	18.7255	21.7583
25°C	20000000	152	4	24.2872	22.0636	26.6847	62.2714	59.0262	65.5461	19.865	18.5508	21.231
25°C	63200000	177	4	25.6771	23.1087	28.3554	64.1635	60.297	68.234	20.2695	18.4383	22.1351
25°C	632000000	163	4	25.2163	24.0972	26.387	69.7699	64.187	75.5784	21.3662	19.0908	23.6068
25°C	2000000000	188	5	28.7959	26.9688	30.6726	65.1529	61.4234	68.7836	24.2624	21.9488	26.6237
25°C	11200000000	90	5	32.6942	31.1957	34.2454	65.0539	62.0703	68.0661	24.6263	22.8065	26.4651
QL435 - tph-1(-); daf-7(-) Background
				ADF			NSM			ASI
Temperature	Food Level	Total Number of Worms Imaged	Number of Trials	Normalised Mean Expression	5th Percentile	95th Percentile	Normalised Mean Expression	5th Percentile	95th Percentile	Normalised Mean Expression	5th Percentile	95th Percentile
15°C	S-basal	100	3	13.9693	13.0768	14.9192	52.9724	50.7224	55.2486	15.889	14.4093	17.4512
15°C	20000000	145	3	16.7599	14.7871	18.8436	58.2738	55.6975	60.8659	16.926	14.978	18.9693
15°C	63200000	96	3	16.3326	14.2048	18.4971	61.5944	58.7173	64.435	16.0034	13.8722	18.0158
15°C	632000000	107	3	13.9002	13.0391	14.7954	62.6015	58.0501	67.2429	17.9126	14.2928	21.4369
15°C	2000000000	57	3	15.3286	13.6455	17.2522	59.9675	57.1565	62.8861	17.9579	15.854	20.2303
15°C	11200000000	64	3	16.743	15.1215	18.807	59.9276	56.3628	63.4063	21.0492	19.1752	23.1679
20°C	S-basal	85	4	17.4234	16.4222	18.4321	59.1208	54.9758	63.4046	13.9935	12.6367	15.4002
20°C	20000000	97	4	20.4056	19.3012	21.5621	64.4197	60.913	68.0449	15.9321	14.6397	17.2658
20°C	63200000	96	3	21.1957	19.4183	22.9152	67.8079	61.0142	74.8196	16.6634	14.9703	18.3797
20°C	632000000	91	3	17.9516	16.2781	19.7201	74.0146	65.5803	82.9119	15.9173	14.5849	17.2662
20°C	2000000000	142	4	20.0943	18.9016	21.3168	71.6767	65.1834	78.1432	15.5613	13.2987	17.8205
20°C	11200000000	76	2	22.5228	21.1671	23.8886	74.6039	71.0313	78.1768	18.7242	17.1135	20.348
25°C	S-basal	139	4	18.0176	15.9087	20.1893	58.7619	54.4204	63.1019	11.7763	9.19018	14.3233
25°C	20000000	108	4	21.4907	19.9089	23.1673	69.7879	66.5952	73.1387	13.3544	11.9893	14.7383
25°C	63200000	122	4	19.9435	18.8506	21.0819	71.0549	67.5331	74.7759	13.1898	12.1688	14.2098
25°C	632000000	97	4	21.2178	20.178	22.2727	74.2936	68.1617	80.3217	14.3249	13.0228	15.6863
25°C	2000000000	110	5	21.8044	20.7663	22.8941	71.428	68.2151	74.6415	15.3605	14.2322	16.524
25°C	11200000000	69	5	23.0849	21.7566	24.4915	67.0278	63.9528	70.1557	15.4494	13.9024	16.8914
